# An Artificial Intelligence Framework for Optimal Drug Design

**DOI:** 10.1101/2022.10.29.514379

**Authors:** Grace Ramey, Santiago Vargas, Dinesh De Alwis, Anastassia N. Alexandrova, Joe Distefano, Peter Bloomingdale

**Author notes:** Authors have contributed equally to this work (Grace Ramey, Santiago Vargas).

## Abstract

We introduce the concept of optimal drug design (ODD) as the use of an AI framework to optimize the exposure, safety, and efficacy of drugs. To exemplify the concept of ODD, we developed an artificial intelligence framework that integrates de novo molecular design, quantitative structure activity relationships, and pharmacokinetic-pharmacodynamic modeling. Specifically, our computational architecture has integrated a generative algorithm for small molecule design with a hybrid physiologically-based pharmacokinetic machine learning (PBPK-ML) model, which was applied to generate and optimize drug candidates for enhanced brain exposure. Publicly sourced data on the plasma and brain pharmacokinetics of 77 small molecule drugs in rats was used for model development. We have observed an approximate 30-fold and 120-fold increase on average in predicted brain exposure for AI generated molecules compared to known central nervous system drugs and randomly selected small organic molecules. We believe that with additional data and mechanistic modeling this in silico pipeline could facilitate the discovery of a new wave of optimally designed medicines for the treatment of CNS diseases.

**Graphical Abstract:** Artificial Intelligence Framework for the Optimization of Brain Pharmacokinetics.
A genetic algorithm consisting of cross-breeding, mutating, scoring, and refining was used for de novo generation of a population of new molecular structures. SELFIE representations of molecules were used as input to a variational autoencoder for de novo generation/refinement of individual drug candidates. Molecular descriptors of individual drug candidates are generated and used as input into a trained neural network to generate drug-specific pharmacokinetic (PK) parameters. PK parameters are used as input into a physiologically-based pharmacokinetic (PBPK) model of the brain to predict brain PK of the drug candidate. Brain concentration-time profiles are integrated to obtain an area-under the curve (AUC), a metric of brain exposure, which is used to score and inform the design of new generations of molecules. Iterations of this framework generate novel drug candidates optimized for greater brain exposure. Created with BioRender.
