## Supplementary Materials 4 for "An Artificial Intelligence Framework for Optimal Drug Design"

### Sheet: Indiv Drug-Specific Parameters
Drug ID#	Treatment	SMILES_string	KpISF (-)	KpCSF (-)	KpT (-)	PSB (L/h)	PST (L/h)	CL (L/h)	CL2 (L/h)
1	Adriamycin	COC1=CC=CC2=C1C(=O)C1=C(C(O)=C3C[C@](O)(C[C@H](OC4CC(N)C(O)C(C)O4)C3=C1O)C(=O)CO)C2=O	0.354	0.164	2.53	0.226	2.48	0.011	0.0498
2	Salvianolic acid A	OC(=O)C(CC1=CC=C(O)C(O)=C1)OC(=O)\C=C\C1=CC=C(O)C(O)=C1\C=C\C1=CC=C(O)C(O)=C1	1.19	0.169	1.86	0.0332	0.0874	0.00443	0.323
3	Eugenol	[H]OC1=CC=C(CC=C)C=C1OC	0.114	0.154	13.69	0.0439	1.79	0.0157	0.0329
4	5-methoxy-2-aminoindane	COC1=CC=C2CC(N)CC2=C1	2.21	0.173	3.45	0.701	6.37	0.0184	0.211
5	Rivastigmine hydrogen tartrate	O[C@H]([C@@H](O)C(O)=O)C(O)=O.CCN(C)C(=O)OC1=CC=CC(=C1)[C@H](C)N(C)C	0.0977	0.153	1.76	0.0474	1.86	0.0137	0.114
6	Valproic acid	[H]OC(=O)C(CCC)CCC	0.0347	0.123	0.962	0.0669	0.222	0.00677	0.131
7	Tramadol hydrochloride	[H]O[C@]1(CCCC[C@@]1([H])CN(C)C)C1=CC(OC)=CC=C1	6.61	0.345	5.37	0.048	0.45	0.0177	0.0523
8	4R-cembranoid	CC(C)C1CC\C(C)=C\CC\C(C)=C\[C@H](O)C[C@@](C)(O)\C=C\1	3.19	0.163	6.31	0.0168	2.66	0.015	0.287
9	Rufinamide	[H]N([H])C(=O)C1=CN(CC2=C(F)C=CC=C2F)N=N1	0.311	0.146	0.703	0.0136	0.377	0.00263	0.0169
10	Berberine	Cl[H].COC1=CC=C2C=C3C4=C(CC[N+]3=CC2=C1OC)C=C1OCOC1=C4	0.126	0.157	3.04	0.0455	1.86	488.17	0.0662
11	Gamma-hydroxybutyrate	[H]OCCCC(=O)O[H]	0.495	0.176	20.2	0.000975	0.847	0.016	0.055
12	Triadimenol	[H]OC(C(OC1=CC=C(Cl)C=C1)N1C=NC=N1)C(C)(C)C	5.23	0.173	1.24	0.0013	3.07	0.0133	0.661
13	SCYX-6759	OB1OCC2=CC=C(NC(=O)C3=CC=C(F)C=C3C(F)(F)F)C=C12	0.196	0.0942	1.25	0.0272	3.27	0.00972	0.0594
14	FTY720	Cl[H].[H]OCC(CO[H])(CCC1=CC=C(CCCCCCCC)C=C1)N([H])[H]	5.93	0.189	4.91	0.000144	0.197	0.00707	0.00768
15	GPI 15427	CN1CCN(CC2=CC=C3OC4=CC=CC5=C4C(=NNC5=O)C3=C2)CC1	1.56	0.166	19.72	0.188	2.16	0.0195	0.0455
16	Melatonin	[H]N(CCC1=CN([H])C2=C1C=C(OC)C=C2)C(C)=O	0.508	0.554	2.09	0.000672	5.65	0.015	0.514
17	2-[1-hexyloxyethyl]-2-devinyl pyropheophorbide-alpha	CCCCCCOC(C)C1=C(C)/C2=C/C3=N/C(/C(CCC(O)=O)C3C)=C3\CC(=O)C4=C3NC(/C=C3\N=C(\C=C\1/N\2)C(C)=C3CC)=C4C	0.0725	0.149	0.558	0.0375	1.49	0.00077	0.00551
18	Grepafloxacin	CC1CN(CCN1)C1=CC2=C(C(C)=C1F)C(=O)C(=CN2C1CC1)C(O)=O	0.207	0.161	7	0.0473	1.81	0.0154	0.0892
19	Emivirine	[H]N1C(=O)N(COCC)C(CC2=CC=CC=C2)=C(C(C)C)C1=O	1.12	0.175	1.06	0.0397	10.42	0.266	0.0729
20	[14C]-oxiracetam	NC(=O)CN1CC(O)C[14C]1=O	0.509	0.14	0.583	8.51e-05	6.32	0.102	0.0302
21	N-nitrosodimethylamine	CN(C)N=O	1.23	0.166	2.59	0.0148	1.76	0.0142	0.244
22	14C-domperidone	ClC1=CC=C2N(C3CCN(CCCN4C5=CC=CC=C5N[14C]4=O)CC3)C(=O)NC2=C1	0.366	0.166	5.87	0.525	0.194	0.00843	0.132
23	Naloxone HCL	Cl.OC1=CC=C2C[C@H]3N(CC=C)CC[C@@]45[C@@H](OC1=C24)C(=O)CC[C@@]35O	1.8	0.168	4.67	0.338	5.72	0.0157	0.476
24	Morphine sulfate	[H]OS(=O)(=O)O[H].[H]O[C@H]1C=CC2C3CC4=C5C(O[C@@H]1C25CCN3C)=C(O[H])C=C4.[H]O[C@H]1C=CC2C3CC4=C5C(O[C@@H]1C25CCN3C)=C(O[H])C=C4	0.175	0.161	6.8	0.189	2.47	0.0155	0.289
25	Flibanserin	FC(F)(F)C1=CC=C(C=C1)N1CCN(CCN2C(=O)NC3=C2C=CC=C3)CC1	1.62	0.168	1.32	0.235	4.57	1.72	0.0743
26	VMY-2-95.2HCl	Cl.Cl.C(OC1=CN=CC(=C1)C#CC1=CC=CC=C1)[C@@H]1CCN1	9.91	0.182	65.83	0.0126	1.18	0.00215	0.0301
27	Bumetanide	[H]OC(=O)C1=CC(=C(OC2=CC=CC=C2)C(=C1)N([H])CCCC)S(=O)(=O)N([H])[H]	1.02	0.165	2.1	2.11e-05	4.27	0.0152	0.218
28	Irinotecan	CCC1=C2C=C(OC(=O)N3CCC(CC3)N3CCCCC3)C=CC2=NC2=C1CN1C2=CC2=C(COC(=O)[C@]2(O)CC)C1=O	0.0987	0.153	9.52	0.0457	2.58	0.0103	0.0177
29	NGB 2904	OC(=O)\C=C\C(O)=O.ClC1=CC=CC(N2CCN(CCCCNC(=O)C3=CC=C4C(CC5=CC=CC=C45)=C3)CC2)=C1Cl	5.39	0.174	5.64	0.00548	0.834	0.0161	0.116
30	JJC 4-077	Cl.OC(CCNC(=O)C1=CC=C2C(CC3=CC=CC=C23)=C1)CN1CCN(CC1)C1=CC=CC(Cl)=C1Cl	2.83	0.176	6.44	0.00278	0.467	0.18	0.0663
31	PG 01037	Cl.ClC1=CC=CC(N2CCN(C\C=C\CNC(=O)C3=CC=C(C=C3)C3=CC=CC=N3)CC2)=C1Cl	2.35	0.172	9.79	0.00541	2.18	0.0172	0.087
32	CJB 090	Cl.ClC1=CC=CC(N2CCN(CCCCNC(=O)C3=CC=C(C=C3)C3=CC=CC=N3)CC2)=C1Cl	4.96	0.166	7.49	0.0387	2.64	0.0162	0.11
33	Oseltamivir	CCOC(=O)C1=C[C@@H](OC(CC)CC)[C@H](NC(C)=O)[C@@H](N)C1	0.342	0.0796	3.56	0.0591	2.18	1.56	0.063
34	Dapoxetine	CN(C)[C@@H](CCOC1=CC=CC2=C1C=CC=C2)C1=CC=CC=C1	0.5	0.166	11.33	0.082	0.675	0.0196	0.0297
35	Efavirenz	[H]N1C(=O)O[C@@](C#CC2CC2)(C2=CC(Cl)=CC=C12)C(F)(F)F	56.82	0.166	12.16	0.0133	0.0776	0.0198	0.00592
36	CVT-12012 (compound 5b)	CC1=NC2=CC=C(NCC3=CC=CC(=C3)C(F)(F)F)C=C2N(CCNC(=O)CO)C1=O	0.877	0.164	0.769	1.28e-05	1.38	0.00315	0.019
37	CVT-11563	OCC(=O)NC1=CC=C2N=CN(CC3=CC=C(Cl)C(Cl)=C3)C(=O)C2=C1	0.168	0.163	5.4	0.0485	2.01	0.014	0.0486
38	Eflornithine	[H]OC(=O)C(CCCN([H])[H])(N([H])[H])C(F)F	0.987	0.188	0.451	4.03e-05	0.205	0.0367	0.157
39	ELB00824	CCC1=CC=C(CC\C=C\C2=CC=C3CCC(=O)C3=C2)C=C1	4.7	0.142	37.75	0.0131	6.29	0.337	0.0126
40	Selegiline	C[C@H](CC1=CC=CC=C1)N(C)CC#C	0.74	0.166	4.04	0.0538	0.583	1.49	0.0754
41	PD 154075	C[C@H](NC(=O)[C@@](C)(CC1=CNC2=CC=CC=C12)NC(=O)OCC1=CC2=CC=CC=C2O1)C1=CC=CC=C1	0.173	0.161	4.35	0.00119	15.61	0.0967	0.0962
42	[14C]WAL 2014 FU	C#CCO[14C@H]1CN2CCC1CC2	0.59	0.165	4.97	0.0195	0.812	0.0155	0.167
43	WAL 2014 FU	C#CCO[C@H]1CN2CCC1CC2	0.711	0.169	5.67	0.494	0.909	0.0253	0.316
44	3-sulfopropanoic acid	OC(=O)CCS(O)(=O)=O	0.481	0.0831	5.72	3.03e-05	0.502	0.0255	0.0585
45	BP-14 (N2-(4-amino-cyclohexyl)-9-cyclopentyl-N6-(6-furan-2-yl-pyridine-3-ylmethyl)-9H-purine-2,6-diamine)	NC1CCC(CC1)NC1=NC(NCC2=CC=C(N=C2)C2=CC=CO2)=C2N=CN(C3CCCC3)C2=N1	0.945	0.169	4.58	0.332	1.01	0.0244	0.149
46	BP-20 (2-(5-{[2-(4-amino-cyclohexylamino)-9-cyclopentyl-9H-purine-6-ylamino]-methyl}-pyridine-2-yl)-phenol)	NC1CCC(CC1)NC1=NC(NCC2=CC=C(N=C2)C2=CC=CC=C2O)=C2N=CN(C3CCCC3)C2=N1	1.02	0.166	3.53	0.205	0.982	0.0183	0.174
47	(4-Phenylphenyl) N-[4-[4-(2,3-dichlorophenyl)piperazin-1-yl]butyl]carbamate	ClC1=CC=CC(N2CCN(CCCCNC(=O)OC3=CC=C(C=C3)C3=CC=CC=C3)CC2)=C1Cl	1.16	0.158	6.23	0.0442	0.324	0.386	0.0399
48	Apaxifylline	CCCN1C2=C(NC(=N2)[C@H]2CCC(=O)C2)C(=O)N(CCC)C1=O	0.92	0.165	0.548	7.1e-05	0.33	0.00572	0.0554
49	2-(2-Oxopropyl)-6-(2-phenylpyrazolo[1,5-a]pyridin-3-yl)-3(2H)-pyridazinone	CC(=O)CN1N=C(C=CC1=O)C1=C2C=CC=CN2N=C1C1=CC=CC=C1	0.561	0.177	3.9	0.208	0.33	0.907	0.0796
50	2-(2-Hydroxy-2-methylpropyl)-6-(2-phenylpyrazolo[1,5-a]pyridin-3-yl)-3(2H)-pyridazinone	CC(C)(O)CN1N=C(C=CC1=O)C1=C2C=CC=CN2N=C1C1=CC=CC=C1	0.54	0.163	3.28	0.0263	1.85	7.32	0.0669
51	N,N-Dimethyl-2-[6-oxo-3-(2-phenylpyrazolo[1,5-a]pyridin-3-yl)-1(6H)-pyridazin-1-yl]acetamide	CN(C)C(=O)CN1N=C(C=CC1=O)C1=C2C=CC=CN2N=C1C1=CC=CC=C1	0.0687	0.145	7.84	0.0437	1.93	0.0167	0.31
52	6-(2-Phenylpyrazolo[1,5-a]pyridin-3-yl)-2-(2-piperidin-1-yl)ethyl-3(2H)-pyridazinone Hydrochloride	Cl.O=C1C=CC(=NN1CCN1CCCCC1)C1=C2C=CC=CN2N=C1C1=CC=CC=C1	1.84	0.165	3.57	0.0915	1.35	2.41	0.0691
53	FR194921	CN1CCC(CC1)N1N=C(C=CC1=O)C1=C2C=CC=CN2N=C1C1=CC=CC=C1	0.793	0.166	7.74	0.0528	1.92	0.0166	0.113
54	(S)-N-(3-(2-Amino-6-(fluoromethyl)-4-methyl-4H-1,3-oxazin-4-yl)-4-fluorophenyl)-5-cyanopicolinamide	C[C@]1(C=C(CF)OC(N)=N1)C1=CC(NC(=O)C2=CC=C(C=N2)C#N)=CC=C1F	0.752	0.107	9.97	0.0406	0.766	0.841	0.148
55	Compound 5	FC1=CC=C(C=C1)C(=O)CCCN1C2CCC1C1=C(C2)NC2=CC=CC=C12	1.19	0.168	0.413	2.2e-05	2.81	0.0436	0.142
56	Compound 6	CCCCCCCCCCCCCCCC(=O)NC1=C2C(C=CC=C2S(O)(=O)=O)=C(C=C1)S(O)(=O)=O	1.05	0.162	0.412	1.34e-05	3.04	0.06	0.101
57	Compound 7	OS(=O)(=O)C1=CC=CC2=C(C=CC(NC(=O)CCCCCCC(=O)NC3=C4C(C=CC=C4S(O)(=O)=O)=C(C=C3)S(O)(=O)=O)=C12)S(O)(=O)=O	0.159	0.153	0.897	0.000191	0.825	0.00868	0.21
58	Diazepam	CN1C2=C(C=C(Cl)C=C2)C(=NCC1=O)C1=CC=CC=C1	1.12	0.164	5.73	0.0149	0.251	0.116	0.132
59	Donepezil	COC1=C(OC)C=C2C(=O)C(CC3CCN(CC4=CC=CC=C4)CC3)CC2=C1	202.68	0.166	3.01	4.11	0.00181	0.000326	0.0674
60	AVN-101	CN1CCC2=C(C1)C1=C(C=CC(C)=C1)N2CCC1=CC=CC=C1	5.91	0.0489	13.94	0.0126	0.718	0.0225	0.103
61	Asenapine maleate	OC(=O)\C=C/C(O)=O.CN1C[C@H]2[C@H](C1)C1=CC(Cl)=CC=C1OC1=CC=CC=C21	0.268	0.164	1.75	0.0419	0.5	0.00167	0.00545
62	S-enantiomer 3-(6-Chloropyridine-3-yloxymethyl)-2-azabicyclo[3.1.0]hexane Hydrochloride (SUVN-911)	Cl.ClC1=CC=C(OC[C@@H]2C[C@H]3C[C@H]3N2)C=N1	1.81	0.166	2.97	0.0363	2	0.0119	0.0653
63	Clopidogrel	COC(=O)[C@@H](N1CCC2=C(C1)C=CS2)C1=CC=CC=C1Cl	0.88	0.166	3.04	0.0441	1.89	20.35	0.0669
64	10-O-(N Ndimethylaminoethyl)-ginkgolide B methane-sulfonate	C[C@@H]1C(=O)O[C@H]2[C@H](O)C34[C@H]5C[C@@H](C(C)(C)C)C33C(OC(=O)[C@@H]3OCCN(C)C)OC4(C(=O)O5)[C@@]12O	0.759	0.166	13.61	0.0581	2.15	0.021	0.206
65	Minocycline hydrochloride	[H+].[Cl-].[H][C@@]12CC3=C(C(O)=CC=C3N(C)C)C(=O)C1=C(O)[C@]1(O)C(=O)C(C(N)=O)=C(O)[C@@H](N(C)C)[C@]1([H])C2	0.27	0.16	1.55	0.0352	2.03	0.00857	0.038
66	Acetaminophen	CC(=O)Nc1ccc(O)cc1	0.173	0.21	5.87	0.00131	0.134	0.0504	0.196
67	D-amphetamine	CC(N)Cc1ccccc1	1.08	1.27	9.45	0.981	2.73	0.0188	0.173
68	L-tetrahydropalmatine	COC1=C(C2=C(C[C@H]3C4=CC(=C(C=C4CCN3C2)OC)OC)C=C1)OC	2.73	0.166	0.227	1.56	2.55	0.004	0.0329
69	Aripiprazole	C1CC(=O)NC2=C1C=CC(=C2)OCCCCN3CCN(CC3)C4=C(C(=CC=C4)Cl)Cl	5.1645	0.155394	3.08836	0.433536	5.90514	1.13257	0.0764838
70	Fluoxetine	CNCCC(C1=CC=CC=C1)OC2=CC=C(C(F)(F)F)C=C2.[H]Cl	26.4561	0.170961	69.8982	0.387326	0.72504	1.90986	0.00263423
71	Amitriptyline hydrochloride	CN(C)CCC=C1C2=CC=CC=C2CCC3=CC=CC=C31.Cl	16.8884	0.166146	2.99933	0.689227	1.88564	38.1979	0.0668625
72	Risperidone	Cc2nc1CCCCn1c(=O)c2CCN3CCC(CC3)c4noc5cc(F)ccc45	0.104905	0.15408	3.25406	0.0621156	2.87386	1.44933	0.0758438
73	Kaempferol	C1=CC(=CC=C1C2=C(C(=O)C3=C(C=C(C=C3O2)O)O)O)O	2.19887	0.165615	4.91428	0.00390339	0.139412	13.9075	0.0695378
74	Methylphenidate	COC(=O)C(C1CCCCN1)C2=CC=CC=C2	3.58496	0.164976	3.8812	0.140394	3.76096	0.0135358	0.385015
75	2-Methyltetrahydrofuran	N/a	0.536365	0.166401	1.47016	0.685092	15.87	0.386441	0.0623742
76	alpha-Thujone	N/a	2.34937	0.166826	4.23335	0.839266	0.264938	0.473589	0.0880751
77	Perfluorooctane_Sulfonate	N/a	0.194265	0.16091	0.580897	0.0370506	1.61401	2.25659e-05	0.000165977

### Sheet: Random Effects & Residual Error
Parameter	Value	RSE (%)	Parameter	Value	RSE (%)
Rats			Humans
ω KpBev	1.89	10.3	ω KpBev
ω KpCSF	0.983	31.2	ω KpCSF
ω KpT	1.2	10.4	ω KpT
ω PSB	6.17	32.7	ω PSB
ω PST	2.2	14.4	ω PST
ω CL	2.27	9.67	ω CL
a1	0.00641	9.9	a1
b1	0.445	3.44	b1
a2	0.0156	11.2	a2
b2	0.537	4.99	b2
b3	0.407	10.8	b3
b4	0.286	10.3	b4

### Sheet: VAE Model Architecture
Layer (type)	Param #
input_1	0
Dense(100)	56800
Batch_normalization(100)	400
Dropout	0
Dense(100)	10100
Z_mean(100)	10100
Z_log_var(199)	10100
Sampling	0
Dense(100)	10100
Batch_normalization	400
Dropout	0
Dense(100)	10100
Batch_normalization	400
Dropout	0
Dense(100)	10100
Batch_normalization	400
Dropout	0
Dense(100)	10100
Batch_normalization	400
186,767 total, 185,767 trainable, and 1,000 non-trainable parameters
